# Tools and applications for integrative analysis of DNA methylation in social insects

**DOI:** 10.1101/2021.08.19.457008

**Authors:** Claire Morandin, Volker P. Brendel

**Affiliations:** Department of Ecology and Evolution, Biophore, University of Lausanne, 1015, Lausanne, Switzerland; Departments of Biology and Computer Science, Indiana University, Bloomington IN 47405, U.S.A

**Keywords:** DNA methylation, BS-seq, arthropods, workflow, reproducibility

## Abstract

DNA methylation is a common epigenetic signaling tool and an important biological process which is widely studied in a large array of species. The presence, level, and function of DNA methylation varies greatly across species. In insects, DNA methylation systems are reduced, and methylation rates are often low. Low methylation levels probed by whole genome bisulfite sequencing require great care with respect to data quality control and interpretation. Here we introduce `BWASP/R`, a complete workflow that allows efficient, scalable, and entirely reproducible analyses of raw DNA methylation sequencing data. Consistent application of quality control filters and analysis parameters provides fair comparisons among different studies and an integrated view of all experiments on one species. We describe the capabilities of the `BWASP/R` workflow by re-analyzing several publicly available social insect WGBS data sets, comprising 70 samples and cumulatively 147 replicates from four different species. We show that the CpG methylome comprises only about 1.5% of CpG sites in the honeybee genome and that the cumulative data are consistent with genetic signatures of site accessibility and physiological control of methylation levels.
