## Supplementary material for "Tools and applications for integrative analysis of DNA methylation in social insects": Dataset S1

### Sheet: Dataset S1
Dataset S01. Details of the public BS-seq experiments on Polistes canadensis, Ooceraea biroi, and Stegodyphus dumicola re-analysed in our study
	Species	Authors	Year	Sample	Stage	Tissue	Accession numbers
	Polistes canadensis	Patalano et al.	2015	Queen	Adult	Brain	SRR1519132 - 134
				Worker	Adult	Brain	SRR1519135 - 137
	Ooceraea biroi	Libbrecht et al.	2016	Reproductive phase A		Brain	SRR2977065, SRR2977182
				Reproductive phase B		Brain	SRR2976851, SRR2976858
				Brood care phase A		Brain	SRR2977064, SRR2977066
				Brood care phase B		Brain	SRR2976847, SRR2976854
	Stegodyphus dumicola	Liu et al.	2019	Betta		Whole body	SRR8417342
				Karasburg		Whole body	SRR8417350
