## Supplementary material for "Tools and applications for integrative analysis of DNA methylation in social insects": Dataset S2

### Sheet: allSTUDIES-Amel
Dataset S02. Details of the public BS-seq experiments on Apis mellifera re-analyzed in our study
	Label	Author	Year	Sample	Stage	Tissue	Accession numbers
	FE	Feng et al.	2010	Male	Immature adult	Whole organism	SRR039327, SRR039328
	ZE	Zemach et al.	2010	Worker	Adult	Whole organism	SRR042617 - SRR042620
	LY	Lyko et al.	2010	Worker	Adult	Brain	SRR039814
				Queen	Adult	Brain	SRR039815
	FO	Foret et al.	2012	Worker	Larvae	Body	SRR353497, SRR353498
				Queen	Larvae	Body	SRR353494, SRR353496
	HE	Herb et al.	2012	Forager	Adult	Brain	SRR445767 - SRR445771, SRR445773
				Worker	Adult	Brain	SRR445805 - SRR445809
				Queen	Adult	Brain	SRR445800 - SRR445804
				Reverted nurse	Adult	Brain	SRR445799, SRR445774 - SRR445778
	LB	Li-Byarlay et al.	2013	Worker control	Adult	Fat body	SRR1270128
				Worker dmt3 knockdown	Adult	Fat body	SRR1270129
	CI	Cingolani et al.	2013	European bee	Adult	Head	SRR989671
				Africanized bee	Adult	Head	SRR989670
	DR	Drewell et al.	2014	Queen	Adult	Drone-destined eggs	SRR9316837
				Drone	Adult	Thorax	SRR9316836
				Drone	Adult	Sperm	SRR9316838
	GA	Galbraith et al.	2015	Control	Adult	Fat body	SRR1790688, SRR1790689
				Infected	Adult	Fat body	SRR1790690, SRR1790691
	RE	Remnant et al.	2016	Fertilised embryo	Embryo	Embryo	SRR1994693
				Thelytokous embryo	Embryo	Embryo	SRR1994694
	H7	He et al.	2017	Queen QWE	Larvae	Body	SRR3095863 SRR3095864 SRR3095865
				Queen QWL1	Larvae	Body	SRR3095845 SRR3095846 SRR3095847
				Queen QWL2	Larvae	Body	SRR3095836 SRR3095837 SRR3095838
				Queen QWL3	Larvae	Body	SRR3095870 SRR3095871 SRR3095872
	LI	Li et al.	2017	Worker control	Adult	Brain	SRR5312519
				Worker trained	Adult	Brain	SRR5295651
	HB	Herb et al.	2018	Worker Aggressive - 5 min	Adult	Brain	SRR6175571 - SRR6175576
				Worker Aggressive - 120 min	Adult	Brain	SRR6175583 - SRR6175588
				Worker Control - 5 min	Adult	Brain	SRR6175565 - SRR6175570
				Worker Control - 120 min	Adult	Brain	SRR6175577 - SRR6175582
	XU	Xu et al.	2019	Drone	Embryo	Blastoderm	SRR2533710, SRR2533711
				Drone	Embryo	Gastrula	SRR2533712, SRR2533713
				Queen	Adult	Oocyte	SRR2533704, SRR2533705
				Drone	Adult	Sperm	SRR2533702, SRR2533703
				Worker	Embryo	Blastoderm	SRR2533706, SRR2533707
				Worker	Embryo	Gastrula	SRR2533708, SRR2533709
	YA	Yagound et al.	2019	Drone low count samples	Adult	Sperm	SRR7780643 - SRR7780645
				Drone high count samples	Adult	Sperm	SRR8993055 - SRR8993058
	HA	Harris et al.	2019	Drone	Adult	Head	SRR7472342, SRR7472349
				Drone	Larva	Body	SRR7472339 - SRR7472341, SRR7472348
				Drone	Adult	Sperm	SRR7472329, SRR7472330, SRR9077639
				Queen	Adult	Head	SRR7472343, SRR7472350
				Worker	Embryo	Embryo	SRR7472331, SRR7472332, SRR7472344
				Worker	Adult	Head	SRR7472337, SRR7472338, SRR7472347
				Worker	Pupa	Body	SRR7472335, SRR7472336, SRR7472346
	YI	Yi et al.	2020	G1E	Queen	Brain, ovary and thorax	SRR10821802, SRR10821813, SRR10821814
				G1L1	Queen	Brain, ovary and thorax	SRR10821780, SRR10821781, SRR10821791
				G1L2	Queen	Brain, ovary and thorax	SRR10821776 - SRR10821779
				G2E	Queen	Brain, ovary and thorax	SRR10821810 - SRR10821812
				G2L1	Queen	Brain, ovary and thorax	SRR10821807 - SRR10821809
				G2L2	Queen	Brain, ovary and thorax	SRR10821805, SRR10821806
				G3E	Queen	Brain, ovary and thorax	SRR10821801, SRR10821803, SRR10821804
				G3L1	Queen	Brain, ovary and thorax	SRR10821798 - SRR10821800
				G3L2	Queen	Brain, ovary and thorax	SRR10821795 - SRR10821797
				G4E	Queen	Brain, ovary and thorax	SRR10821790 - SRR10821794
				G4L1	Queen	Brain, ovary and thorax	SRR10821786 - SRR10821789
				G4L2	Queen	Brain, ovary and thorax	SRR10821782 - SRR10821785
