## Supplementary material for "Tools and applications for integrative analysis of DNA methylation in social insects": Dataset S3

### Sheet: Dataset S3
Dataset S03. Quality control and mapping statistics (summarized from BWASP <sample>/ files *.stats output) for BS-seq experiments on Polistes canadensis, Ooceraea biroi, and Stegodyphus dumicola
	Study		Patalano et al. 2015			Libbrecht et al. 2015																	Liu et al. 2019
	Genome		Polistes canadensis			Cerapachys biroi genome CerBir1.0								Ooceraea biroi genome Obir_v5.4									Stegodyphus dumicola
						Brood care phase				Reproductive phase				Brood care phase				Reproductive phase
						Line A		Line B		Line A		Line B		Line A		Line B		Line A		Line B
	Sample		Queen	Worker		Replicate 1	Replicate 2	Replicate 1	Replicate 2	Replicate 1	Replicate 2	Replicate 1	Replicate 2	Replicate 1	Replicate 2	Replicate 1	Replicate 2	Replicate 1	Replicate 2	Replicate 1	Replicate 2		Betta	Karasburg
	SRR accession number		SRR1519132 - SRR1519134	SRR1519135 - SRR1519137		SRR2977064	SRR2977066	SRR2976847	SRR2976854	SRR2977065	SRR2977182	SRR2976851	SRR2976858	SRR2977064	SRR2977066	SRR2976847	SRR2976854	SRR2977065	SRR2977182	SRR2976851	SRR2976858		SRR8417342	SRR8417350
	Number of reads		98413874	91518840		115098488	143852552	137792132	158597790	124533094	218721848	143448494	145044792	115098488	143852552	137792132	158597790	124533094	218721848	143448494	145044792		635122336	696952186
	Read length range (left/right)		100/100	100/100		101/101	101/101	101/101	101/101	101/101	101/101	101/101	101/101	101/101	101/101	101/101	101/101	101/101	101/101	101/101	101/101		150/150	150/150
	Total read size (bp)		9841387400	9151884000		11624947288	14529107752	13917005332	16018376790	12577842494	22090906648	14488297894	14649523992	11624947288	14529107752	13917005332	16018376790	12577842494	22090906648	14488297894	14649523992		95268350400	104542827900
	Number of trimmed reads		98177348	91013484		110998052	139221958	132661012	153469688	119266966	210480038	136919412	139467474	110998052	139221958	132661012	153469688	119266966	210480038	136919412	139467474		634979410	696828770
	Median length of trimmed reads (left/right)		100/100	100/100		101/101	101/101	101/101	101/101	101/101	101/101	101/101	101/101	101/101	101/101	101/101	101/101	101/101	101/101	101/101	101/101		150/150	150/150
	Total size (bp)		9720411144	9002719960		10159422358	12834663512	12150757134	13642388294	11038891324	18300460134	12511912263	12463010382	10159422358	12834663512	12150757134	13642388294	11038891324	18300460134	12511912263	12463010382		93270621518	102580466059
	Mapping efficiency		0.8372	0.8327		0.812	0.807	0.816	0.807	0.81	0.818	0.782	0.797	0.8	0.794	0.802	0.794	0.797	0.804	0.77	0.784		0.6783	0.673
	Number of PCR duplicates removed		2205016	3283078		10026540	16015630	8492116	17863360	7720216	25194150	12387080	17011170	9530873	15232572	7753769	17101754	7117824	23963921	11744548	16346839		30496185	38939711
	Percentage of reads removed		0.0536	0.0866		0.2224	0.2851	0.1569	0.2884	0.1599	0.2925	0.2313	0.3063	0.2147	0.2757	0.1457	0.2808	0.1497	0.283	0.2229	0.2991		0.1416	0.166
	Number of rejected reads		800710	952016		16316	18666	15776	26670	21582	32794	32756	20750	14374	15616	13550	24204	19752	30152	27086	18514		2118	1220
	Percentage of rejected reads		0.01029	0.01376		0.00023	0.00023	0.00017	0.0003	0.00026	0.00026	0.00039	0.00026	0.0002	0.00019	0.00014	0.00027	0.00024	0.00024	0.00033	0.00024		0	0
	Genome coverage		35.76	31.74		29.95	34.63	39.23	36.58	35.19	49.83	35.17	32.16	28.35	32.83	37.2	34.62	33.38	47.25	33.31	30.44		21.28	22.54
	Left read ignore positions		6-11/1	7-10/1		7/0	13/6	7/1	11/5	7/6	12/0	7/0	13/5	13/1	13/6	7/1	13/3	7/6	12/0	7/0	13/2		3-28/11-23	3-27/10-15
	Right read ignore positions		5-6/2	5/2-3		17/3	14/2	17/3	14/2	17/3	14/2	17/3	14/2	17/3	14/2	17/2	14/2	17/3	14/2	17/3	14/2		20-26/3-25	23-25/1-36
														,	,	,	,
