## Supplementary material for "Tools and applications for integrative analysis of DNA methylation in social insects": Dataset S7

### Sheet: Dataset S7
Dataset S7. Methylation site statistics for BS-seq experiments on Polistes canadensis, Ooceraea biroi, and Stegodyphus dumicola
	Study		Patalano et al. 2015			Libbrecht et al. 2015																	Liu et al. 2019
	Genome		Polistes canadensis			Cerapachys biroi genome CerBir1.0								Ooceraea biroi genome Obir_v5.4									Stegodyphus dumicola
						Brood care phase				Reproductive phase				Brood care phase				Reproductive phase
						Line A		Line B		Line A		Line B		Line A		Line B		Line A		Line B
	Sample		Queen	Worker		Replicate 1	Replicate 2	Replicate 1	Replicate 2	Replicate 1	Replicate 2	Replicate 1	Replicate 2	Replicate 1	Replicate 2	Replicate 1	Replicate 2	Replicate 1	Replicate 2	Replicate 1	Replicate 2		Betta	Karasburg
	Number of scd CpG sites		8534313	7865066		18501067	18589454	20321376	19192933	19659217	20435277	19576474	18335682	18563480	18737737	20546412	19220462	19848503	20631688	19708064	18531805		43378941	42719577
	% of all CpG		0.5944	0.5478		0.6933	0.6966	0.7615	0.7192	0.7367	0.7658	0.7336	0.6871	0.6555	0.6617	0.7256	0.6787	0.7009	0.7286	0.696	0.6544		0.3514	0.3461
	Number of hsm CpG sites		13840	12036		198408	213448	226815	212569	213610	265952	218593	200707	197029	213136	226855	209549	213360	265465	217571	201205		6335325	6222608
	% of scd CpG		0.0016	0.0015		0.0107	0.0115	0.0112	0.0111	0.0109	0.013	0.0112	0.0109	0.0106	0.0114	0.011	0.0109	0.0107	0.0129	0.011	0.0109		0.146	0.1457
	Number of scd CHG sites		4007689	3683692		9716716	9665511	10503694	9956047	10225399	10503656	10180627	9585543	9831953	9829545	10721670	10056285	10421157	10703953	10335819	9758588		53852122	53087120
	% of all CHG		0.5751	0.5286		0.7148	0.7111	0.7727	0.7324	0.7523	0.7727	0.749	0.7052	0.6713	0.6711	0.732	0.6866	0.7115	0.7308	0.7057	0.6663		0.3699	0.3646
	Number of hsm CHG sites		3679	2958		1572	1298	2005	1714	1305	4186	2107	1409	1455	1252	1936	1752	1227	4072	2058	1456		9126	7825
	% of scd CHG		0.0009	0.0008		0.0002	0.0001	0.0002	0.0002	0.0001	0.0004	0.0002	0.0001	0.0001	0.0001	0.0002	0.0002	0.0001	0.0004	0.0002	0.0001		0.0002	0.0001
	Number of scd CHH sites		15273953	13483889		26674395	26482190	29882640	27539678	28781414	29894700	28536675	26096841	27012288	26959643	30590051	27833871	29404175	30525221	29028956	26653339		207872493	204815258
	% of all CHH		0.3634	0.3208		0.587	0.5828	0.6576	0.606	0.6334	0.6579	0.628	0.5743	0.5456	0.5445	0.6179	0.5622	0.5939	0.6165	0.5863	0.5383		0.3586	0.3533
	Number of hsm CHH sites		14484	11784		1914	2185	2515	2193	2054	4410	2943	1852	1865	2012	2303	2182	1891	4224	2882	1979		17044	20891
	% of scd CHH		0.0009	0.0009		0.0001	0.0001	0.0001	0.0001	0.0001	0.0001	0.0001	0.0001	0.0001	0.0001	0.0001	0.0001	0.0001	0.0001	0.0001	0.0001		0.0001	0.0001
