## Supplementary material for "Tools and applications for integrative analysis of DNA methylation in social insects": Dataset S9

### Sheet: Dataset S9
Dataset S9. Overall methylation levels deduced from BS-seq experiments on Polistes canadensis, Ooceraea biroi, and Stegodyphus dumicola and shown as percent calls made over all reads and sites (C, CpG, CHG, or CHH)
	Study		Patalano et al. 2015			Libbrecht et al. 2015																	Liu et al. 2019
	Genome		Polistes canadensis			Cerapachys biroi genome CerBir1.0								Ooceraea biroi genome Obir_v5.4									Stegodyphus dumicola
						Brood care phase				Reproductive phase				Brood care phase				Reproductive phase
						Line A		Line B		Line A		Line B		Line A		Line B		Line A		Line B
	Sample		Queen	Worker		Replicate 1	Replicate 2	Replicate 1	Replicate 2	Replicate 1	Replicate 2	Replicate 1	Replicate 2	Replicate 1	Replicate 2	Replicate 1	Replicate 2	Replicate 1	Replicate 2	Replicate 1	Replicate 2		Betta	Karasburg
	C		1.06	1.05		0.96	0.84	0.92	0.86	0.89	0.96	0.97	0.88	0.95	0.84	0.92	0.86	0.89	0.96	0.97	0.89		2.19	2.21
	CpG		0.99	0.98		1.87	1.75	1.79	1.74	1.76	1.96	1.88	1.8	1.87	1.76	1.79	1.75	1.77	1.97	1.88	1.81		13.88	14.04
	CHG		1.04	1.03		0.63	0.43	0.61	0.51	0.55	0.56	0.64	0.51	0.63	0.43	0.6	0.52	0.55	0.56	0.64	0.52		0.14	0.14
	CHH		1.12	1.11		0.42	0.3	0.42	0.34	0.4	0.36	0.44	0.34	0.42	0.3	0.41	0.34	0.39	0.35	0.44	0.34		0.11	0.12
