## Supplementary material for "Tools and applications for integrative analysis of DNA methylation in social insects": Dataset S11

### Sheet: Dataset S11
Dataset S11. Methylation site distribution in genomic regions (summarized from BWASPR MMP/mmp*.txt output files) for BS-seq experiments on Polistes canadensis, Ooceraea biroi, and Stegodyphus dumicola
	Study			Patalano et . 2015			Libbrecht et al. 2015																	Liu et al. 2019
	Genome			Polistes canadensis			Cerapachys biroi genome CerBir1.0								Ooceraea biroi genome Obir_v5.4									Stegodyphus dumicola
							Brood care phase				Reproductive phase				Brood care phase				Reproductive phase
							Line A		Line B		Line A		Line B		Line A		Line B		Line A		Line B
	Samples			Queen	Worker		Replicate 1	Replicate 2	Replicate 1	Replicate 2	Replicate 1	Replicate 2	Replicate 1	Replicate 2	Replicate 1	Replicate 2	Replicate 1	Replicate 2	Replicate 1	Replicate 2	Replicate 1	Replicate 2		Betta	Karasburg
	Number of hsm sites in genic regions			9694	8318		195381	210355	222990	209300	210359	260429	215039	197784	194706	210748	223811	206993	210878	261090	214832	198904		4982483	4876145
		Density per 10kb		0.77	0.66		12.8	13.78	14.6	13.71	13.78	17.06	14.08	12.95	11.68	12.64	13.42	12.41	12.65	15.66	12.88	11.93		47.15	46.14
		Fraction of control (scd) sites		0.0018	0.0017		0.0151	0.0162	0.0157	0.0156	0.0153	0.0182	0.0157	0.0154	0.0144	0.0155	0.015	0.0148	0.0146	0.0174	0.015	0.0147		0.2902	0.2893
		Fraction of all hsm sites		0.7004	0.6911		0.9847	0.9855	0.9831	0.9846	0.9848	0.9792	0.9837	0.9854	0.9882	0.9888	0.9866	0.9878	0.9884	0.9835	0.9874	0.9886		0.7865	0.7836
		Observed/expected		1.18	1.16		1.37	1.37	1.37	1.37	1.37	1.36	1.37	1.37	1.33	1.33	1.32	1.33	1.33	1.32	1.33	1.33		1.9	1.89
	Number of hsm sites in exon regions			6575	5555		160476	173143	182513	171901	172454	211437	175978	162470	159604	172993	182647	169594	172334	211275	175410	162884		219050	217305
		Density per 10kb		2.38	2.01		40.37	43.55	45.91	43.24	43.38	53.18	44.26	40.87	35.54	38.52	40.67	37.77	38.38	47.05	39.06	36.27		41.18	40.85
		Fraction of control (scd) sites		0.0051	0.0046		0.0442	0.0476	0.0465	0.0462	0.045	0.0534	0.0461	0.0453	0.0416	0.045	0.0438	0.0433	0.0425	0.0504	0.0435	0.0428		0.3121	0.316
		Fraction of all hsm sites		0.4751	0.4615		0.8088	0.8112	0.8047	0.8087	0.8073	0.795	0.805	0.8095	0.8101	0.8117	0.8051	0.8093	0.8077	0.7959	0.8062	0.8095		0.0346	0.0349
		Observed/expected		3.63	3.53		4.33	4.34	4.31	4.33	4.32	4.26	4.31	4.33	4.04	4.05	4.01	4.03	4.03	3.97	4.02	4.04		1.66	1.68
	Number of hsm sites in intron regions			3119	2763		34905	37212	40477	37399	37905	48992	39061	35314	35102	37755	41164	37399	38544	49815	39422	36020		4763433	4658840
		Density per 10kb		0.32	0.28		3.09	3.29	3.58	3.31	3.36	4.34	3.46	3.13	2.88	3.1	3.38	3.07	3.16	4.09	3.24	2.96		47.46	46.42
		Fraction of control (scd) sites		0.0008	0.0008		0.0038	0.004	0.0039	0.0039	0.0038	0.0047	0.004	0.0038	0.0036	0.0039	0.0038	0.0037	0.0037	0.0046	0.0038	0.0037		0.2893	0.2882
		Fraction of all hsm sites		0.2254	0.2296		0.1759	0.1743	0.1785	0.1759	0.1774	0.1842	0.1787	0.1759	0.1782	0.1771	0.1815	0.1785	0.1807	0.1877	0.1812	0.179		0.7519	0.7487
		Observed/expected		0.49	0.49		0.33	0.33	0.34	0.33	0.33	0.35	0.34	0.33	0.33	0.33	0.33	0.33	0.33	0.34	0.33	0.33		1.91	1.9
	Number of hsm sites in intergenic regions			4146	3718		3027	3093	3825	3269	3251	5523	3554	2923	2323	2388	3044	2556	2482	4375	2739	2301		1352842	1346463
		Density per 10kb		0.49	0.44		0.5	0.51	0.64	0.54	0.54	0.92	0.59	0.49	0.41	0.42	0.53	0.45	0.43	0.77	0.48	0.4		9.05	9.01
		Fraction of control (scd) sites		0.0013	0.0012		0.0005	0.0006	0.0006	0.0006	0.0005	0.0009	0.0006	0.0005	0.0005	0.0005	0.0005	0.0005	0.0005	0.0008	0.0005	0.0005		0.0516	0.0521
		Fraction of all hsm sites		0.2996	0.3089		0.0153	0.0145	0.0169	0.0154	0.0152	0.0208	0.0163	0.0146	0.0118	0.0112	0.0134	0.0122	0.0116	0.0165	0.0126	0.0114		0.2135	0.2164
		Observed/expected		0.74	0.76		0.05	0.05	0.06	0.05	0.05	0.07	0.06	0.05	0.05	0.04	0.05	0.05	0.05	0.06	0.05	0.04		0.36	0.37
	Number of hsm sites in promoter regions			188	171		509	518	590	514	538	811	566	470	382	366	454	370	389	602	411	361		15566	15470
		Density per 10kb		0.35	0.32		0.78	0.79	0.9	0.79	0.82	1.24	0.87	0.72	0.56	0.53	0.66	0.54	0.57	0.88	0.6	0.53		11.94	11.86
		Fraction of control (scd) sites		0.0016	0.0016		0.0017	0.0017	0.0018	0.0017	0.0017	0.0025	0.0018	0.0016	0.0012	0.0012	0.0013	0.0012	0.0012	0.0018	0.0013	0.0012		0.0807	0.083
		Fraction of all hsm sites		0.0136	0.0142		0.0026	0.0024	0.0026	0.0024	0.0025	0.003	0.0026	0.0023	0.0019	0.0017	0.002	0.0018	0.0018	0.0023	0.0019	0.0018		0.0025	0.0025
		Observed/expected		0.54	0.57		0.08	0.08	0.08	0.08	0.08	0.1	0.08	0.08	0.06	0.06	0.07	0.06	0.06	0.07	0.06	0.06		0.48	0.49
	Number of hsm sites in other intergenic regions			3958	3547		2518	2575	3235	2755	2713	4712	2988	2453	1941	2022	2590	2186	2093	3773	2328	1940		1337276	1330993
		Density per 10kb		0.49	0.44		0.47	0.48	0.6	0.51	0.51	0.88	0.56	0.46	0.39	0.4	0.52	0.44	0.42	0.75	0.46	0.39		9.02	8.98
		Fraction of control (scd) sites		0.0012	0.0012		0.0005	0.0005	0.0006	0.0005	0.0005	0.0008	0.0005	0.0005	0.0004	0.0004	0.0005	0.0004	0.0004	0.0007	0.0005	0.0004		0.0514	0.0518
		Fraction of all hsm sites		0.286	0.2947		0.0127	0.0121	0.0143	0.013	0.0127	0.0177	0.0137	0.0122	0.0099	0.0095	0.0114	0.0104	0.0098	0.0142	0.0107	0.0096		0.2111	0.2139
		Observed/expected		0.75	0.78		0.05	0.05	0.06	0.05	0.05	0.07	0.05	0.05	0.04	0.04	0.05	0.05	0.04	0.06	0.05	0.04		0.36	0.37
				Genome data Pcan			Genome data Cbir								Genome data Obir									Genome data PRJNA510316
				size	211202212 bp		size	212825769 bp							size	223876465 bp								size	2551871595 bp
				genic regions	125747138 bp (59.5%)		genic regions	152693430 bp (71.7%)							genic regions	166752117 bp (74.5%)								genic regions	1056805054 bp (41.4%)
				exon regions	27615710 bp (13.1%)		exon regions	39755998 bp (18.7%)							exon regions	44907373 bp (20.1%)								exon regions	53199269 bp (2.1%)
				intron regions	98131428 bp (46.5%)		intron regions	112937432 bp (53.1%)							intron regions	121844744 bp (54.4%)								intron regions	1003605785 bp (39.3%)
				intergenic regions	85455074 bp (40.5%)		intergenic regions	60132339 bp (28.3%)							intergenic regions	57124348 bp (25.5%)								intergenic regions	1495066541 bp (58.6%)
				promoter regions	5302351 bp (2.5%)		promoter regions	6533556 bp (3.1%)							promoter regions	6874701 bp (3.1%)								promoter regions	13041605 bp (0.5%)
				other intergenic regions	80152723 bp (38.0%)		other intergenic regions	53598783 bp (25.2%)							other intergenic regions	50249647 bp (22.4%)								other intergenic regions	1482024936 bp (58.1%)
