## Supplementary material for "Tools and applications for integrative analysis of DNA methylation in social insects": Dataset S13

### Sheet: Dataset S13
Dataset S13. Methylation site distribution in exons for BS-seq experiments on Polistes canadensis, Ooceraea biroi, and Stegodyphus dumicola
	Study			Patalano et . 2015			Libbrecht et al. 2015																	Liu et al. 2019
	Genome			Polistes canadensis			Cerapachys biroi genome CerBir1.0								Ooceraea biroi genome Obir_v5.4									Stegodyphus dumicola
							Brood care phase				Reproductive phase				Brood care phase				Reproductive phase
							Line A		Line B		Line A		Line B		Line A		Line B		Line A		Line B
	Samples			Queen	Worker		Replicate 1	Replicate 2	Replicate 1	Replicate 2	Replicate 1	Replicate 2	Replicate 1	Replicate 2	Replicate 1	Replicate 2	Replicate 1	Replicate 2	Replicate 1	Replicate 2	Replicate 1	Replicate 2		Betta	Karasburg
	Number of hsm sites in exon regions			6575	5555		160476	173143	182513	171901	172454	211437	175978	162470	159604	172993	182647	169594	172334	211275	175410	162884		219050	217305
		Density per 10kb		2.38	2.01		40.37	43.55	45.91	43.24	43.38	53.18	44.26	40.87	35.54	38.52	40.67	37.77	38.38	47.05	39.06	36.27		41.18	40.85
		Fraction of control (scd) sites		0.0051	0.0046		0.0442	0.0476	0.0465	0.0462	0.045	0.0534	0.0461	0.0453	0.0416	0.045	0.0438	0.0433	0.0425	0.0504	0.0435	0.0428		0.3121	0.316
		Fraction of all hsm sites		0.4751	0.4615		0.8088	0.8112	0.8047	0.8087	0.8073	0.795	0.805	0.8095	0.8101	0.8117	0.8051	0.8093	0.8077	0.7959	0.8062	0.8095		0.0346	0.0349
		Observed/expected		3.63	3.53		4.33	4.34	4.31	4.33	4.32	4.26	4.31	4.33	4.04	4.05	4.01	4.03	4.03	3.97	4.02	4.04		1.66	1.68
	Number of hsm sites in CDS regions			5994	5006		153138	165297	173686	163912	164286	200311	167612	155084	152119	164849	173532	161468	163932	199735	166834	155250		146868	145762
		Density per 10kb		3.38	2.83		79.08	85.36	89.7	84.65	84.84	103.44	86.56	80.09	73.66	79.83	84.03	78.19	79.38	96.72	80.79	75.18		53.46	53.06
		Fraction of control (scd) sites		0.0063	0.0057		0.0713	0.077	0.0759	0.075	0.0732	0.0871	0.0749	0.0733	0.0689	0.0745	0.0734	0.072	0.0708	0.0842	0.0724	0.071		0.3579	0.3624
		Fraction of all hsm sites		0.9116	0.9012		0.9543	0.9547	0.9516	0.9535	0.9526	0.9474	0.9525	0.9545	0.9531	0.9529	0.9501	0.9521	0.9512	0.9454	0.9511	0.9531		0.6705	0.6708
		Observed/expected		1.42	1.41		1.96	1.96	1.95	1.96	1.96	1.95	1.96	1.96	2.07	2.07	2.07	2.07	2.07	2.06	2.07	2.07		1.3	1.3
	Number of hsm sites in five-prime UTR regions			292	286		2594	2821	2987	2720	2896	3574	2853	2563	2388	2660	2813	2516	2719	3358	2645	2376		4937	4941
		Density per 10kb		0.97	0.95		5.06	5.51	5.83	5.31	5.65	6.98	5.57	5	4.39	4.89	5.18	4.63	5	6.18	4.87	4.37		15.51	15.52
		Fraction of control (scd) sites		0.0016	0.0017		0.0044	0.0047	0.0047	0.0045	0.0046	0.0055	0.0046	0.0044	0.0039	0.0043	0.0043	0.004	0.0043	0.0051	0.0042	0.0039		0.0817	0.0851
		Fraction of all hsm sites		0.0444	0.0515		0.0162	0.0163	0.0164	0.0158	0.0168	0.0169	0.0162	0.0158	0.015	0.0154	0.0154	0.0148	0.0158	0.0159	0.0151	0.0146		0.0225	0.0227
		Observed/expected		0.41	0.47		0.13	0.13	0.13	0.12	0.13	0.13	0.13	0.12	0.12	0.13	0.13	0.12	0.13	0.13	0.12	0.12		0.38	0.38
	Number of hsm sites in three-prime UTR regions			145	149		3786	4071	4719	4237	4235	6177	4436	3869	3912	4227	4904	4340	4387	6450	4572	4062		53312	52787
		Density per 10kb		0.31	0.31		4.37	4.7	5.45	4.89	4.89	7.13	5.12	4.47	3.65	3.94	4.57	4.05	4.09	6.02	4.26	3.79		33.53	33.2
		Fraction of control (scd) sites		0.0013	0.0015		0.0068	0.0074	0.0076	0.0074	0.0071	0.0098	0.0075	0.0071	0.0059	0.0065	0.0066	0.0064	0.0062	0.0086	0.0065	0.0062		0.323	0.3252
		Fraction of all hsm sites		0.0221	0.0268		0.0236	0.0235	0.0259	0.0246	0.0246	0.0292	0.0252	0.0238	0.0245	0.0244	0.0268	0.0256	0.0255	0.0305	0.0261	0.0249		0.2434	0.2429
		Observed/expected		0.13	0.16		0.11	0.11	0.12	0.11	0.11	0.13	0.12	0.11	0.1	0.1	0.11	0.11	0.11	0.13	0.11	0.1		0.81	0.81
	Number of hsm sites in other exon regions			144	114		958	954	1121	1032	1037	1375	1077	954	1185	1257	1398	1270	1296	1732	1359	1196		13933	13815
		Density per 10kb		0.67	0.53		1.45	1.44	1.7	1.56	1.57	2.08	1.63	1.44	1.46	1.55	1.73	1.57	1.6	2.14	1.68	1.48		20.97	20.79
		Fraction of control (scd) sites		0.0029	0.0025		0.0028	0.0028	0.003	0.0029	0.0028	0.0036	0.003	0.0028	0.0033	0.0034	0.0034	0.0034	0.0033	0.0042	0.0035	0.0033		0.2113	0.2123
		Fraction of all hsm sites		0.0219	0.0205		0.006	0.0055	0.0061	0.006	0.006	0.0065	0.0061	0.0059	0.0074	0.0073	0.0077	0.0075	0.0075	0.0082	0.0077	0.0073		0.0636	0.0636
		Observed/expected		0.28	0.26		0.04	0.03	0.04	0.04	0.04	0.04	0.04	0.04	0.04	0.04	0.04	0.04	0.04	0.05	0.04	0.04		0.51	0.51
