## Supplementary material for "Tools and applications for integrative analysis of DNA methylation in social insects": Dataset S19

### Sheet: hsmSetsOrdered-byCount-Cb_LI
Comparison of sets of samples with common methylation sites for the Libbrecht et al. (2016) study. The “hsm set” column indicates the samples with common hsm sites. The “nsm set” column indicates the remaining samples that are all not methylated at the same sites. The other columns indicate set sizes and numbers of sites. For example, the first 1-7 comparison indicates that are 15837 sites that a…	set sizes	hsm set	nsm set	# sites	compl. # sites	cum. # sites
	0-8		BA1 BA2 BB1 BB2 RA1 RA2 RB1 RB2	14734998	136608	14871606
	8-0	BA1 BA2 BB1 BB2 RA1 RA2 RB1 RB2		136608	14734998	14871606
	1-7	RA2	BA1 BA2 BB1 BB2 RA1 RB1 RB2	15837	299	16136
	1-7	BB1	BA1 BA2 BB2 RA1 RA2 RB1 RB2	5278	1719	6997
	7-1	BA2 BB1 BB2 RA1 RA2 RB1 RB2	BA1	5226	2803	8029
	1-7	RB1	BA1 BA2 BB1 BB2 RA1 RA2 RB2	4632	2431	7063
	7-1	BA1 BA2 BB1 BB2 RA1 RA2 RB1	RB2	4121	2627	6748
	1-7	BA2	BA1 BB1 BB2 RA1 RA2 RB1 RB2	3830	2495	6325
	1-7	BB2	BA1 BA2 BB1 RA1 RA2 RB1 RB2	3629	2646	6275
	1-7	RA1	BA1 BA2 BB1 BB2 RA2 RB1 RB2	3419	3021	6440
	7-1	BA1 BA2 BB1 BB2 RA2 RB1 RB2	RA1	3021	3419	6440
	1-7	BA1	BA2 BB1 BB2 RA1 RA2 RB1 RB2	2803	5226	8029
	7-1	BA1 BA2 BB1 RA1 RA2 RB1 RB2	BB2	2646	3629	6275
	1-7	RB2	BA1 BA2 BB1 BB2 RA1 RA2 RB1	2627	4121	6748
	7-1	BA1 BB1 BB2 RA1 RA2 RB1 RB2	BA2	2495	3830	6325
	7-1	BA1 BA2 BB1 BB2 RA1 RA2 RB2	RB1	2431	4632	7063
	2-6	BA2 RA2	BA1 BB1 BB2 RA1 RB1 RB2	2321	108	2429
	2-6	BB1 RA2	BA1 BA2 BB2 RA1 RB1 RB2	2139	46	2185
	2-6	BB2 RA2	BA1 BA2 BB1 RA1 RB1 RB2	1787	95	1882
	2-6	RA2 RB1	BA1 BA2 BB1 BB2 RA1 RB2	1777	60	1837
	7-1	BA1 BA2 BB2 RA1 RA2 RB1 RB2	BB1	1719	5278	6997
	2-6	RA1 RA2	BA1 BA2 BB1 BB2 RB1 RB2	1454	101	1555
	6-2	BA2 BB1 BB2 RA1 RA2 RB1	BA1 RB2	1278	212	1490
	2-6	RA2 RB2	BA1 BA2 BB1 BB2 RA1 RB1	1269	144	1413
	6-2	BA2 BB1 BB2 RA2 RB1 RB2	BA1 RA1	1103	320	1423
	2-6	BA1 RA2	BA2 BB1 BB2 RA1 RB1 RB2	1097	119	1216
	6-2	BA2 BB1 BB2 RA1 RA2 RB2	BA1 RB1	996	419	1415
	6-2	BA1 BA2 BB1 RA1 RA2 RB1	BB2 RB2	978	346	1324
	6-2	BA2 BB1 RA1 RA2 RB1 RB2	BA1 BB2	913	286	1199
	3-5	BA2 BB1 RA2	BA1 BB2 RA1 RB1 RB2	897	48	945
	6-2	BA1 BB1 BB2 RA1 RA2 RB1	BA2 RB2	829	331	1160
	3-5	BA2 BB2 RA2	BA1 BB1 RA1 RB1 RB2	762	79	841
	6-2	BA1 BA2 BB1 BB2 RA2 RB1	RA1 RB2	753	266	1019
	6-2	BA1 BA2 BB1 BB2 RA1 RA2	RB1 RB2	741	329	1070
	6-2	BB1 BB2 RA1 RA2 RB1 RB2	BA1 BA2	737	273	1010
	3-5	BB1 RA2 RB1	BA1 BA2 BB2 RA1 RB2	729	21	750
	2-6	BB1 RB1	BA1 BA2 BB2 RA1 RA2 RB2	728	408	1136
	6-2	BA2 BB2 RA1 RA2 RB1 RB2	BA1 BB1	726	450	1176
	5-3	BA2 BB1 RA1 RA2 RB1	BA1 BB2 RB2	700	75	775
	3-5	BB1 RA1 RA2	BA1 BA2 BB2 RB1 RB2	700	43	743
	3-5	BA2 RA2 RB1	BA1 BB1 BB2 RA1 RB2	677	42	719
	3-5	BA2 RA1 RA2	BA1 BB1 BB2 RB1 RB2	674	58	732
	2-6	BB1 RA1	BA1 BA2 BB2 RA2 RB1 RB2	657	610	1267
	3-5	BB1 BB2 RA2	BA1 BA2 RA1 RB1 RB2	650	38	688
	6-2	BA1 BA2 BB1 BB2 RA2 RB2	RA1 RB1	620	530	1150
	5-3	BA2 BB1 BB2 RA2 RB1	BA1 RA1 RB2	618	58	676
	4-4	BA2 BB1 RA1 RA2	BA1 BB2 RB1 RB2	616	173	789
	6-2	BA1 BA2 BB2 RA2 RB1 RB2	BB1 RA1	610	657	1267
	5-3	BA2 BB1 BB2 RA1 RA2	BA1 RB1 RB2	609	86	695
	3-5	BA2 RA2 RB2	BA1 BB1 BB2 RA1 RB1	588	114	702
	2-6	BA2 BB1	BA1 BB2 RA1 RA2 RB1 RB2	573	346	919
	6-2	BA1 BB1 RA1 RA2 RB1 RB2	BA2 BB2	571	460	1031
	5-3	BA2 BB1 BB2 RA2 RB2	BA1 RA1 RB1	569	128	697
	3-5	BB2 RA2 RB1	BA1 BA2 BB1 RA1 RB2	562	47	609
	4-4	BA2 BB1 BB2 RA2	BA1 RA1 RB1 RB2	558	57	615
	6-2	BA1 BA2 BB1 RA2 RB1 RB2	BB2 RA1	547	364	911
	3-5	RA1 RA2 RB1	BA1 BA2 BB1 BB2 RB2	542	42	584
	5-3	BB1 BB2 RA1 RA2 RB1	BA1 BA2 RB2	539	63	602
	4-4	BB1 RA1 RA2 RB1	BA1 BA2 BB2 RB2	539	43	582
	4-4	BA2 BB1 RA2 RB1	BA1 BB2 RA1 RB2	530	25	555
	2-6	RA1 RB1	BA1 BA2 BB1 BB2 RA2 RB2	530	620	1150
	3-5	BB2 RA2 RB2	BA1 BA2 BB1 RA1 RB1	527	111	638
	2-6	BB1 BB2	BA1 BA2 RA1 RA2 RB1 RB2	520	336	856
	6-2	BA1 BB1 BB2 RA2 RB1 RB2	BA2 RA1	515	433	948
	6-2	BA1 BA2 BB2 RA1 RA2 RB1	BB1 RB2	499	364	863
	3-5	BB2 RA1 RA2	BA1 BA2 BB1 RB1 RB2	497	49	546
	3-5	BB1 RA2 RB2	BA1 BA2 BB2 RA1 RB1	492	55	547
	6-2	BA1 BA2 BB1 RA1 RA2 RB2	BB2 RB1	486	470	956
	4-4	BA2 BB2 RA2 RB2	BA1 BB1 RA1 RB1	476	135	611
	5-3	BA1 BB1 RA1 RA2 RB1	BA2 BB2 RB2	475	124	599
	4-4	BB1 BB2 RA2 RB1	BA1 BA2 RA1 RB2	474	24	498
	2-6	BB2 RB1	BA1 BA2 BB1 RA1 RA2 RB2	470	486	956
	5-3	BA2 BB2 RA2 RB1 RB2	BA1 BB1 RA1	466	185	651
	3-5	BA1 BB1 RA2	BA2 BB2 RA1 RB1 RB2	462	43	505
	2-6	BA2 BB2	BA1 BB1 RA1 RA2 RB1 RB2	460	571	1031
	2-6	BA1 BB1	BA2 BB2 RA1 RA2 RB1 RB2	450	726	1176
	2-6	BA2 RA1	BA1 BB1 BB2 RA2 RB1 RB2	433	515	948
	5-3	BA2 BB1 RA1 RA2 RB2	BA1 BB2 RB1	426	102	528
	2-6	BA2 RB1	BA1 BB1 BB2 RA1 RA2 RB2	424	370	794
	2-6	BA1 RB1	BA2 BB1 BB2 RA1 RA2 RB2	419	996	1415
	6-2	BA1 BA2 BB2 RA1 RA2 RB2	BB1 RB1	408	728	1136
	4-4	BA2 BB1 RA2 RB2	BA1 BB2 RA1 RB1	408	96	504
	5-3	BA2 BB1 RA2 RB1 RB2	BA1 BB2 RA1	407	83	490
	4-4	BA2 BB2 RA2 RB1	BA1 BB1 RA1 RB2	406	56	462
	5-3	BA2 BB2 RA1 RA2 RB1	BA1 BB1 RB2	401	82	483
	4-4	BB1 BB2 RA1 RA2	BA1 BA2 RB1 RB2	398	41	439
	3-5	RA2 RB1 RB2	BA1 BA2 BB1 BB2 RA1	396	70	466
	5-3	BB1 RA1 RA2 RB1 RB2	BA1 BA2 BB2	393	84	477
	5-3	BA2 BB2 RA1 RA2 RB2	BA1 BB1 RB1	384	177	561
	3-5	BA1 RA2 RB1	BA2 BB1 BB2 RA1 RB2	382	65	447
	3-5	BA1 BA2 RA2	BB1 BB2 RA1 RB1 RB2	381	84	465
	5-3	BA1 BA2 BB1 RA2 RB1	BB2 RA1 RB2	377	96	473
	5-3	BB1 BB2 RA2 RB1 RB2	BA1 BA2 RA1	376	75	451
	6-2	BA1 BB1 BB2 RA1 RA2 RB2	BA2 RB1	370	424	794
	5-3	BA1 BA2 BB1 RA1 RA2	BB2 RB1 RB2	366	124	490
	2-6	BB2 RA1	BA1 BA2 BB1 RA2 RB1 RB2	364	547	911
	2-6	BB1 RB2	BA1 BA2 BB2 RA1 RA2 RB1	364	499	863
	3-5	BA1 BB2 RA2	BA2 BB1 RA1 RB1 RB2	362	81	443
	4-4	BA2 RA1 RA2 RB1	BA1 BB1 BB2 RB2	361	36	397
	4-4	BA2 BB2 RA1 RA2	BA1 BB1 RB1 RB2	358	58	416
	3-5	RA1 RA2 RB2	BA1 BA2 BB1 BB2 RB1	357	66	423
	4-4	BB1 BB2 RA2 RB2	BA1 BA2 RA1 RB1	356	58	414
	6-2	BA1 BB2 RA1 RA2 RB1 RB2	BA2 BB1	346	573	919
	2-6	BB2 RB2	BA1 BA2 BB1 RA1 RA2 RB1	346	978	1324
	5-3	BA1 BB1 BB2 RA2 RB1	BA2 RA1 RB2	345	75	420
	4-4	BA1 BB1 RA2 RB1	BA2 BB2 RA1 RB2	339	56	395
	6-2	BA1 BA2 RA1 RA2 RB1 RB2	BB1 BB2	336	520	856
	2-6	BA2 RB2	BA1 BB1 BB2 RA1 RA2 RB1	331	829	1160
	2-6	RB1 RB2	BA1 BA2 BB1 BB2 RA1 RA2	329	741	1070
	4-4	BB1 RA2 RB1 RB2	BA1 BA2 BB2 RA1	324	48	372
	5-3	BA1 BA2 BB1 BB2 RA2	RA1 RB1 RB2	321	95	416
	4-4	BA2 RA1 RA2 RB2	BA1 BB1 BB2 RB1	321	91	412
	4-4	BA1 BA2 BB1 RA2	BB2 RA1 RB1 RB2	321	51	372
	2-6	BA1 RA1	BA2 BB1 BB2 RA2 RB1 RB2	320	1103	1423
	5-3	BA1 BB1 BB2 RA1 RA2	BA2 RB1 RB2	310	103	413
	5-3	BB1 BB2 RA1 RA2 RB2	BA1 BA2 RB1	309	81	390
	4-4	BA1 BB1 RA1 RA2	BA2 BB2 RB1 RB2	306	62	368
	4-4	BA2 RA2 RB1 RB2	BA1 BB1 BB2 RA1	300	75	375
	7-1	BA1 BA2 BB1 BB2 RA1 RB1 RB2	RA2	299	15837	16136
	3-5	BA1 RA1 RA2	BA2 BB1 BB2 RB1 RB2	296	85	381
	4-4	BB2 RA1 RA2 RB1	BA1 BA2 BB1 RB2	293	49	342
	4-4	BB1 RA1 RA2 RB2	BA1 BA2 BB2 RB1	291	48	339
	5-3	BB2 RA1 RA2 RB1 RB2	BA1 BA2 BB1	289	122	411
	2-6	BA1 BB2	BA2 BB1 RA1 RA2 RB1 RB2	286	913	1199
	5-3	BA2 RA1 RA2 RB1 RB2	BA1 BB1 BB2	282	101	383
	5-3	BA1 BA2 BB1 RA2 RB2	BB2 RA1 RB1	280	142	422
	5-3	BA1 BA2 BB2 RA2 RB1	BB1 RA1 RB2	279	129	408
	2-6	BA1 BA2	BB1 BB2 RA1 RA2 RB1 RB2	273	737	1010
	2-6	RA1 RB2	BA1 BA2 BB1 BB2 RA2 RB1	266	753	1019
	4-4	BB2 RA2 RB1 RB2	BA1 BA2 BB1 RA1	264	85	349
	5-3	BA1 BB1 RA2 RB1 RB2	BA2 BB2 RA1	261	104	365
	5-3	BA1 BA2 BB2 RA2 RB2	BB1 RA1 RB1	257	244	501
	4-4	BA1 BB1 BB2 RA2	BA2 RA1 RB1 RB2	256	68	324
	5-3	BA1 BA2 RA1 RA2 RB1	BB1 BB2 RB2	250	120	370
	4-4	BA1 BA2 BB2 RA2	BB1 RA1 RB1 RB2	246	77	323
	4-4	BA1 BA2 RA2 RB1	BB1 BB2 RA1 RB2	244	64	308
	3-5	BB1 RA1 RB1	BA1 BA2 BB2 RA2 RB2	244	257	501
	5-3	BA1 BB2 RA1 RA2 RB1	BA2 BB1 RB2	240	117	357
	4-4	BA1 BA2 RA1 RA2	BB1 BB2 RB1 RB2	236	67	303
	4-4	BA1 RA1 RA2 RB1	BA2 BB1 BB2 RB2	227	56	283
	4-4	BA1 BB2 RA2 RB1	BA2 BB1 RA1 RB2	225	70	295
	3-5	BA1 RA2 RB2	BA2 BB1 BB2 RA1 RB1	222	123	345
	5-3	BA1 BB1 BB2 RA2 RB2	BA2 RA1 RB1	221	173	394
	5-3	BA1 BA2 BB2 RA1 RA2	BB1 RB1 RB2	216	143	359
	4-4	BB2 RA1 RA2 RB2	BA1 BA2 BB1 RB1	215	81	296
	2-6	BA1 RB2	BA2 BB1 BB2 RA1 RA2 RB1	212	1278	1490
	4-4	BA1 BA2 RA2 RB2	BB1 BB2 RA1 RB1	207	113	320
	4-4	RA1 RA2 RB1 RB2	BA1 BA2 BB1 BB2	203	65	268
	5-3	BA1 BB2 RA2 RB1 RB2	BA2 BB1 RA1	201	200	401
	3-5	BA2 BB1 RA1	BA1 BB2 RA2 RB1 RB2	200	201	401
	5-3	BA1 BA2 RA2 RB1 RB2	BB1 BB2 RA1	196	157	353
	4-4	BA1 BB1 RA2 RB2	BA2 BB2 RA1 RB1	196	74	270
	4-4	BA1 BB2 RA1 RA2	BA2 BB1 RB1 RB2	195	69	264
	5-3	BA1 BB1 RA1 RA2 RB2	BA2 BB2 RB1	189	137	326
	3-5	BA1 BB1 RA1	BA2 BB2 RA2 RB1 RB2	185	466	651
	5-3	BA1 BA2 RA1 RA2 RB2	BB1 BB2 RB1	183	180	363
	4-4	BA1 BB2 RA2 RB2	BA2 BB1 RA1 RB1	181	134	315
	3-5	BB1 BB2 RB1	BA1 BA2 RA1 RA2 RB2	180	183	363
	3-5	BA2 BB1 RB1	BA1 BB2 RA1 RA2 RB2	177	153	330
	3-5	BA1 BB1 RB1	BA2 BB2 RA1 RA2 RB2	177	384	561
	4-4	BA1 BB2 RB1 RB2	BA2 BB1 RA1 RA2	173	616	789
	3-5	BA2 RA1 RB1	BA1 BB1 BB2 RA2 RB2	173	221	394
	3-5	BA2 BB1 BB2	BA1 RA1 RA2 RB1 RB2	173	165	338
	5-3	BA1 RA1 RA2 RB1 RB2	BA2 BB1 BB2	165	173	338
	3-5	BB1 BB2 RA1	BA1 BA2 RA2 RB1 RB2	157	196	353
	4-4	BA1 RA2 RB1 RB2	BA2 BB1 BB2 RA1	156	95	251
	5-3	BA1 BB2 RA1 RA2 RB2	BA2 BB1 RB1	153	177	330
	6-2	BA1 BA2 BB1 BB2 RA1 RB1	RA2 RB2	144	1269	1413
	3-5	BB1 RB1 RB2	BA1 BA2 BB2 RA1 RA2	143	216	359
	3-5	BB2 RA1 RB1	BA1 BA2 BB1 RA2 RB2	142	280	422
	3-5	BA2 BB2 RB1	BA1 BB1 RA1 RA2 RB2	137	189	326
	4-4	BA1 BB1 RA1 RB1	BA2 BB2 RA2 RB2	135	476	611
	4-4	BA2 BB1 RA1 RB1	BA1 BB2 RA2 RB2	134	181	315
	3-5	BB1 RA1 RB2	BA1 BA2 BB2 RA2 RB1	129	279	408
	3-5	BA1 RA1 RB1	BA2 BB1 BB2 RA2 RB2	128	569	697
	4-4	BA1 RA1 RA2 RB2	BA2 BB1 BB2 RB1	124	78	202
	3-5	BB2 RB1 RB2	BA1 BA2 BB1 RA1 RA2	124	366	490
	3-5	BA2 BB2 RB2	BA1 BB1 RA1 RA2 RB1	124	475	599
	5-3	BA2 BB1 BB2 RA1 RB1	BA1 RA2 RB2	123	222	345
	3-5	BA1 BA2 BB1	BB2 RA1 RA2 RB1 RB2	122	289	411
	3-5	BB1 BB2 RB2	BA1 BA2 RA1 RA2 RB1	120	250	370
	6-2	BA2 BB1 BB2 RA1 RB1 RB2	BA1 RA2	119	1097	1216
	3-5	BA2 BB1 RB2	BA1 BB2 RA1 RA2 RB1	117	240	357
	5-3	BA1 BB1 BB2 RA1 RB1	BA2 RA2 RB2	114	588	702
	4-4	BB1 BB2 RA1 RB1	BA1 BA2 RA2 RB2	113	207	320
	5-3	BA1 BA2 BB1 RA1 RB1	BB2 RA2 RB2	111	527	638
	6-2	BA1 BB1 BB2 RA1 RB1 RB2	BA2 RA2	108	2321	2429
	3-5	BA2 BB2 RA1	BA1 BB1 RA2 RB1 RB2	104	261	365
	3-5	BA2 RB1 RB2	BA1 BB1 BB2 RA1 RA2	103	310	413
	3-5	BA1 BB2 RB1	BA2 BB1 RA1 RA2 RB2	102	426	528
	6-2	BA1 BA2 BB1 BB2 RB1 RB2	RA1 RA2	101	1454	1555
	3-5	BA1 BB1 BB2	BA2 RA1 RA2 RB1 RB2	101	282	383
	4-4	BA1 BB2 RA1 RB1	BA2 BB1 RA2 RB2	96	408	504
	3-5	BB2 RA1 RB2	BA1 BA2 BB1 RA2 RB1	96	377	473
	6-2	BA1 BA2 BB1 RA1 RB1 RB2	BB2 RA2	95	1787	1882
	4-4	BA2 BB1 BB2 RA1	BA1 RA2 RB1 RB2	95	156	251
	3-5	RA1 RB1 RB2	BA1 BA2 BB1 BB2 RA2	95	321	416
	4-4	BA1 BB1 BB2 RB1	BA2 RA1 RA2 RB2	91	321	412
	3-5	BA1 RB1 RB2	BA2 BB1 BB2 RA1 RA2	86	609	695
	5-3	BA2 BB1 BB2 RB1 RB2	BA1 RA1 RA2	85	296	381
	4-4	BA1 BA2 BB1 RA1	BB2 RA2 RB1 RB2	85	264	349
	5-3	BB1 BB2 RA1 RB1 RB2	BA1 BA2 RA2	84	381	465
	3-5	BA1 BA2 BB2	BB1 RA1 RA2 RB1 RB2	84	393	477
	3-5	BA1 BB2 RA1	BA2 BB1 RA2 RB1 RB2	83	407	490
	3-5	BA1 BB1 RB2	BA2 BB2 RA1 RA2 RB1	82	401	483
	5-3	BA2 BB1 RA1 RB1 RB2	BA1 BB2 RA2	81	362	443
	4-4	BA1 BA2 BB1 RB1	BB2 RA1 RA2 RB2	81	215	296
	3-5	BA1 BA2 RB1	BB1 BB2 RA1 RA2 RB2	81	309	390
	5-3	BA1 BB1 RA1 RB1 RB2	BA2 BB2 RA2	79	762	841
	4-4	BA2 BB1 BB2 RB1	BA1 RA1 RA2 RB2	78	124	202
	4-4	BB1 RA1 RB1 RB2	BA1 BA2 BB2 RA2	77	246	323
	4-4	BA1 BB1 BB2 RA1	BA2 RA2 RB1 RB2	75	300	375
	3-5	BA2 RA1 RB2	BA1 BB1 BB2 RA2 RB1	75	345	420
	3-5	BA1 BB2 RB2	BA2 BB1 RA1 RA2 RB1	75	700	775
	3-5	BA1 BA2 RA1	BB1 BB2 RA2 RB1 RB2	75	376	451
	4-4	BA2 BB2 RA1 RB1	BA1 BB1 RA2 RB2	74	196	270
	5-3	BA1 BA2 BB1 BB2 RA1	RA2 RB1 RB2	70	396	466
	4-4	BA2 BB1 RA1 RB2	BA1 BB2 RA2 RB1	70	225	295
	4-4	BA2 BB1 RB1 RB2	BA1 BB2 RA1 RA2	69	195	264
	4-4	BA2 RA1 RB1 RB2	BA1 BB1 BB2 RA2	68	256	324
	4-4	BB1 BB2 RB1 RB2	BA1 BA2 RA1 RA2	67	236	303
	5-3	BA1 BA2 BB1 BB2 RB1	RA1 RA2 RB2	66	357	423
	5-3	BA2 BB1 BB2 RA1 RB2	BA1 RA2 RB1	65	382	447
	4-4	BA1 BA2 BB1 BB2	RA1 RA2 RB1 RB2	65	203	268
	4-4	BB1 BB2 RA1 RB2	BA1 BA2 RA2 RB1	64	244	308
	3-5	BA1 BA2 RB2	BB1 BB2 RA1 RA2 RB1	63	539	602
	4-4	BA2 BB2 RB1 RB2	BA1 BB1 RA1 RA2	62	306	368
	6-2	BA1 BA2 BB1 BB2 RA1 RB2	RA2 RB1	60	1777	1837
	5-3	BA1 BB1 BB2 RB1 RB2	BA2 RA1 RA2	58	674	732
	4-4	BA1 BB1 RB1 RB2	BA2 BB2 RA1 RA2	58	358	416
	4-4	BA1 BA2 RA1 RB1	BB1 BB2 RA2 RB2	58	356	414
	3-5	BA1 RA1 RB2	BA2 BB1 BB2 RA2 RB1	58	618	676
	4-4	BA1 RA1 RB1 RB2	BA2 BB1 BB2 RA2	57	558	615
	4-4	BA2 BB2 RA1 RB2	BA1 BB1 RA2 RB1	56	339	395
	4-4	BA2 BB1 BB2 RB2	BA1 RA1 RA2 RB1	56	227	283
	4-4	BA1 BB1 RA1 RB2	BA2 BB2 RA2 RB1	56	406	462
	5-3	BA1 BA2 BB2 RA1 RB1	BB1 RA2 RB2	55	492	547
	4-4	BB2 RA1 RB1 RB2	BA1 BA2 BB1 RA2	51	321	372
	5-3	BA1 BA2 BB1 RB1 RB2	BB2 RA1 RA2	49	497	546
	4-4	BA1 BA2 BB1 RB2	BB2 RA1 RA2 RB1	49	293	342
	5-3	BA1 BB2 RA1 RB1 RB2	BA2 BB1 RA2	48	897	945
	4-4	BA1 BA2 BB2 RB1	BB1 RA1 RA2 RB2	48	291	339
	4-4	BA1 BA2 BB2 RA1	BB1 RA2 RB1 RB2	48	324	372
	5-3	BA1 BA2 BB1 RA1 RB2	BB2 RA2 RB1	47	562	609
	6-2	BA1 BA2 BB2 RA1 RB1 RB2	BB1 RA2	46	2139	2185
	5-3	BA2 BB2 RA1 RB1 RB2	BA1 BB1 RA2	43	462	505
	5-3	BA1 BA2 BB2 RB1 RB2	BB1 RA1 RA2	43	700	743
	4-4	BA1 BA2 BB2 RB2	BB1 RA1 RA2 RB1	43	539	582
	5-3	BA1 BB1 BB2 RA1 RB2	BA2 RA2 RB1	42	677	719
	5-3	BA1 BA2 BB1 BB2 RB2	RA1 RA2 RB1	42	542	584
	4-4	BA1 BA2 RB1 RB2	BB1 BB2 RA1 RA2	41	398	439
	5-3	BA1 BA2 RA1 RB1 RB2	BB1 BB2 RA2	38	650	688
	4-4	BA1 BB1 BB2 RB2	BA2 RA1 RA2 RB1	36	361	397
	4-4	BA1 BB2 RA1 RB2	BA2 BB1 RA2 RB1	25	530	555
	4-4	BA1 BA2 RA1 RB2	BB1 BB2 RA2 RB1	24	474	498
	5-3	BA1 BA2 BB2 RA1 RB2	BB1 RA2 RB1	21	729	750
