## Supplementary material for "Tools and applications for integrative analysis of DNA methylation in social insects": Dataset S23

### Sheet: Yagound2020
Comparison of replicate samples from the Yagound et al. (2020) study
	B1D1	B1D2	B1D3	B1D4	B1S1	B1S2	B1S3	B1S4	B1W1	B1W2	B1W3	B1W4	B2D1	B2D2	B2D3	B2D4	B2S1	B2S2	B2S3	B2S4	B2W1	B2W2	B2W3	B2W4
B1D1	1	0.427	0.434	0.447	0.169	0.202	0.188	0.178	0.394	0.396	0.365	0.387	0.401	0.401	0.423	0.378	0.175	0.161	0.16	0.148	0.382	0.389	0.398	0.406
B1D2	0.564	1	0.459	0.475	0.147	0.24	0.2	0.211	0.407	0.418	0.381	0.399	0.431	0.426	0.44	0.401	0.185	0.175	0.185	0.162	0.4	0.41	0.424	0.421
B1D3	0.586	0.593	1	0.474	0.143	0.209	0.209	0.192	0.394	0.398	0.392	0.399	0.427	0.423	0.439	0.397	0.18	0.162	0.163	0.163	0.39	0.414	0.425	0.415
B1D4	0.598	0.607	0.59	1	0.161	0.228	0.207	0.222	0.439	0.426	0.402	0.44	0.448	0.438	0.468	0.425	0.196	0.17	0.176	0.166	0.415	0.419	0.44	0.433
B1S1	0.951	0.716	0.714	0.711	1	0.217	0.201	0.202	0.176	0.158	0.138	0.157	0.148	0.154	0.15	0.152	0.186	0.189	0.163	0.175	0.165	0.172	0.167	0.164
B1S2	0.717	0.957	0.717	0.72	0.654	1	0.275	0.276	0.223	0.242	0.228	0.225	0.221	0.216	0.23	0.208	0.238	0.272	0.246	0.219	0.224	0.239	0.238	0.24
B1S3	0.741	0.742	0.986	0.735	0.688	0.686	1	0.25	0.209	0.209	0.21	0.206	0.194	0.189	0.197	0.182	0.206	0.216	0.2	0.19	0.205	0.215	0.213	0.206
B1S4	0.712	0.719	0.71	0.973	0.661	0.668	0.693	1	0.2	0.203	0.195	0.227	0.194	0.189	0.194	0.184	0.216	0.23	0.206	0.203	0.21	0.217	0.209	0.217
B1W1	0.692	0.588	0.614	0.627	0.892	0.756	0.779	0.752	1	0.486	0.48	0.506	0.398	0.388	0.412	0.384	0.195	0.177	0.165	0.166	0.412	0.428	0.429	0.439
B1W2	0.613	0.699	0.639	0.656	0.768	0.909	0.796	0.773	0.676	1	0.477	0.5	0.407	0.385	0.417	0.373	0.206	0.184	0.184	0.176	0.417	0.434	0.431	0.448
B1W3	0.6	0.587	0.739	0.643	0.769	0.772	0.935	0.768	0.669	0.641	1	0.483	0.38	0.366	0.375	0.355	0.187	0.176	0.177	0.16	0.399	0.407	0.403	0.416
B1W4	0.61	0.616	0.603	0.738	0.75	0.756	0.775	0.901	0.688	0.708	0.699	1	0.393	0.384	0.392	0.37	0.193	0.179	0.179	0.178	0.419	0.435	0.442	0.446
B2D1	0.594	0.581	0.615	0.63	0.724	0.728	0.746	0.725	0.618	0.582	0.584	0.644	1	0.414	0.44	0.401	0.199	0.162	0.17	0.165	0.393	0.393	0.4	0.409
B2D2	0.575	0.641	0.598	0.611	0.709	0.817	0.736	0.712	0.602	0.611	0.571	0.625	0.544	1	0.427	0.395	0.182	0.177	0.161	0.156	0.369	0.401	0.385	0.4
B2D3	0.588	0.579	0.611	0.628	0.725	0.729	0.746	0.727	0.613	0.576	0.579	0.641	0.553	0.54	1	0.423	0.187	0.163	0.177	0.157	0.401	0.402	0.425	0.417
B2D4	0.612	0.602	0.63	0.641	0.731	0.736	0.75	0.726	0.636	0.604	0.601	0.657	0.559	0.574	0.581	1	0.171	0.16	0.165	0.163	0.358	0.37	0.381	0.389
B2S1	0.717	0.719	0.715	0.714	0.653	0.655	0.686	0.662	0.755	0.771	0.77	0.754	0.957	0.711	0.731	0.735	1	0.211	0.196	0.199	0.215	0.197	0.194	0.193
B2S2	0.701	0.803	0.701	0.701	0.653	0.763	0.687	0.651	0.741	0.817	0.759	0.739	0.713	0.939	0.716	0.723	0.653	1	0.222	0.208	0.186	0.199	0.181	0.187
B2S3	0.69	0.696	0.687	0.691	0.663	0.666	0.693	0.66	0.729	0.747	0.744	0.728	0.705	0.692	0.927	0.71	0.668	0.653	1	0.199	0.183	0.186	0.197	0.192
B2S4	0.682	0.687	0.683	0.687	0.666	0.669	0.699	0.665	0.723	0.742	0.739	0.725	0.697	0.681	0.697	0.705	0.67	0.655	0.643	1	0.168	0.17	0.166	0.192
B2W1	0.603	0.609	0.605	0.619	0.751	0.757	0.779	0.749	0.657	0.68	0.669	0.648	0.745	0.618	0.633	0.655	0.89	0.737	0.727	0.72	1	0.517	0.516	0.514
B2W2	0.653	0.712	0.649	0.647	0.731	0.797	0.762	0.731	0.712	0.768	0.726	0.701	0.683	0.791	0.681	0.698	0.734	0.859	0.707	0.698	0.715	1	0.533	0.545
B2W3	0.626	0.632	0.619	0.619	0.746	0.75	0.772	0.746	0.685	0.706	0.696	0.672	0.659	0.643	0.766	0.673	0.746	0.734	0.85	0.714	0.685	0.705	1	0.54
B2W4	0.641	0.647	0.64	0.637	0.737	0.742	0.772	0.738	0.705	0.726	0.72	0.694	0.673	0.655	0.669	0.69	0.741	0.725	0.713	0.838	0.703	0.7	0.691	1
Entries below the diagonal are overlap index values. Entries above the diagonal are correlation coefficents.
